# Subtype-Specific Dependencies and Drug Vulnerabilities Enable Precision Therapeutics in Head and Neck Cancer

**DOI:** 10.64898/2025.12.05.692684

**Authors:** Joel Vaz, Songli Zhu, Mateo Useche, Lauren Shih, Emily Marchiano, Slobodan Beronja, Bruce E Clurman, Cristina Rodriguez, Brittany Barber, Marina Chan, Taranjit S Gujral

## Abstract

Molecular heterogeneity in head and neck squamous cell carcinoma (HNSCC) is well recognized, yet existing subtype frameworks remain largely descriptive and have not translated into therapeutic decision-making. Here, we establish a mechanistic platform that converts transcriptomic diversity into drug-actionable tumor states. Integrating multi-cohort RNA-seq from 727 tumors across five independent datasets, genome-scale CRISPR dependency maps, and pharmacologic screening, we define distinct tumor survival circuits across HPV-negative HNSCC and nominate subtype-matched therapeutic strategies. These circuits encompass a proliferative axis (MYC, MET/FAK, inflammatory and translational programs), an epithelial-differentiated/adhesion program, an EMT-like state with stromal activation, and mitochondrial/oxidative metabolic states, each mapping to selective liabilities (e.g., mitotic/autophagy control, ERBB/PI3K and cadherin signaling, OXPHOS/mitochondrial translation, and G2/M-integrin-Notch pathways, respectively). We then develop a transcriptomic predictor of EGFR-inhibitor response using machine learning and validate it in prospectively collected, fresh patient-derived 3D microtumors. The resulting 13-gene signature identifies erlotinib-responsive tumors (R = 0.93) and maps biologically to an epithelial-differentiated state, outperforming EGFR expression alone. Our study establishes a subtype-to-dependency-to-therapy framework, enabling precision stratification and providing a clinically feasible path for prospective biomarker deployment.
