## Supplementary Table S1 for "Subtype-Specific Dependencies and Drug Vulnerabilities Enable Precision Therapeutics in Head and Neck Cancer"

### Sheet: List
Table S1. Accessions and sample counts for all datasets, Related to Figure 1
ID	sample number	reads	link
GSE205308	46	paired	https://www.ncbi.nlm.nih.gov/geo/query/acc.cgi?acc=GSE205308
GSE74927	36	paired	https://www.ncbi.nlm.nih.gov/geo/query/acc.cgi?acc=GSE74927
GSE178537	65	paired	https://www.ncbi.nlm.nih.gov/geo/query/acc.cgi?acc=GSE178537
FH	14	paired	Table S2
TCGA	566	paired	https://xenabrowser.net/
