## Supplementary Table S4 for "Subtype-Specific Dependencies and Drug Vulnerabilities Enable Precision Therapeutics in Head and Neck Cancer"

### Sheet: cluster_CCLE_map_ssgsea_matrix
Table S4. ssGSEA-based cosine similarity scores between landscape subtypes and cell lines, Related to Figure 4
	ACH-000188	ACH-000207	ACH-000228	ACH-000415	ACH-000472	ACH-000500	ACH-000503	ACH-000518	ACH-000548	ACH-000549	ACH-000618	ACH-000619	ACH-000630	ACH-000682	ACH-000692	ACH-000715	ACH-000723	ACH-000735	ACH-000740	ACH-000762	ACH-000771	ACH-000778	ACH-000794	ACH-000832	ACH-000836	ACH-000846
	SCC25	DETROIT562	BICR31	BICR6	HSC2	SNU46	BICR16	CAL33	BHY	SNU1076	SNU1041	PECAPJ15	YD8	SNU1066	SNU899	SNU1214	YD10B	PECAPJ49	A253	YD38	BICR56	HSC3	BICR22	CAL27	YD15	FADU
Cell Cycle	0.303294	0.0697622	-0.0037967	-0.157822	-0.0224098	0.176683	-0.0359278	-0.151355	0.0237137	-0.172329	-0.176476	-0.101833	0.0881099	-0.183416	-0.073101	0.00820899	0.239141	0.176816	0.0630708	0.157972	-0.352849	0.334576	-0.301499	0.184632	0.210529	-0.0499914
Differentiated	0.158854	-0.105285	-0.234299	0.419052	0.361287	-0.42139	0.174087	-0.0477193	0.0822014	0.118076	-0.365973	0.37101	-0.558665	-0.152219	-0.0908943	-0.0698594	0.306072	-0.243884	-0.368399	-0.219947	0.643182	-0.391331	0.626912	-0.0239329	-0.121298	-0.147007
MT Metabolism	-0.186468	0.186772	0.111447	0.00664516	0.115223	0.0181663	0.197566	0.0694245	-0.211335	-0.12392	0.395363	-0.142329	-0.0941503	-0.0522696	-0.0463591	0.190817	-0.110406	0.0599516	0.227537	0.00904059	-0.19539	-0.0215731	-0.205134	-0.197537	-0.0298943	0.1867
EMT	-0.0128221	-0.206055	0.407898	-0.48524	-0.443388	-0.0213637	-0.0887377	0.172916	0.369179	0.267783	0.182503	-0.333604	0.614295	0.423152	0.121664	-0.0255845	-0.313088	0.116186	0.000296496	0.0245043	-0.035825	0.0498345	-0.18678	0.138572	-0.299869	-0.348747
