## Supplementary Table S6 for "Subtype-Specific Dependencies and Drug Vulnerabilities Enable Precision Therapeutics in Head and Neck Cancer"

### Sheet: Sheet1
Table S6. Clinical metadata for study patients, Related to Figures 1-6
ID	Sex (1=male, 0=female)	Age	Ethnicity (1=white, 2=black, 3=hispanic, 4=east indian, 5=native american, 6=asian/pacific islander, 7=other)	Tobacco (1=current smoker, 2=former smoker, 3=non-smoker)	Greater than 100 cigs lifetime (1=yes, 0=no)	Site (1=oral cavity, 2=oropharynx, 3=larynx, 4=hypopharynx, 5=cutaneous, 6=salivary, 7=temporal bone, 8=unknown primary, 9=other and state)	Subsite (state) eg. Oral tongue, buccal mucosa, hard palate, superior alveolus, inferior alveolus, floor of mouth, retromolar trigone)	Histology	p16 positive? (1=yes, 0=no)	Differentiation	Tumor greater dimension (cm)	Depth of invasion (for oral cavity only) (mm)	LVI (1=yes, 0=no)	PNI (1=yes, 0=no)	Margins (1=positive, 0=negative)	High-grade Dysplasia present? (1=yes, 0=no, 2=unstated)	Number of nodes examined	Number of nodes positive	Size of largest node (cm)	Extranodal extension (1=yes, 0=no, 2=unstated)	Comorbidities (state) (0= no comorb, 1=immunosuppression, 2= solid organ transplant, 3= DM, 4= ETOH use, 5= Other)	Prior RT (1=yes, 0=no)	prior Chemo (1=yes, 0=no)	RT scheduled for current carcinoma (1=yes, 0=no)	Chemo scheduled for current carcinoma (1=yes, 0=no)	Prior Immunotherapy (1=yes, 0=no)	ICI type? (1=Pembrolizumab, 2=Nivolumab, 3=Other)	prior Other therapies	is this a Recurrence? (1=yes, 0=no)	is this lesion a metastatsis?	has distant metastases? (1=yes, 0=no)	Notes
SCC2	1	90	1	2	0	1	inferior alveolus		0	Well	4		0	0	0	2	0	0	1.1	2	5	0	0	0	0	0		0	0	0	0
SCC3	1	67	1	3		5	scalp but he sample collected is from the Lymph node (metastasis present)		0							2		8	2.8	1	4	0	0	1	1	0		0	0	0	0	sample from metastatic lymph nodes on the neck
SCC4	1	76	1	3		5	scalp				1.6	4.3		0	0	1	0				3 + Hypertension	0	0	0	0	0		0	0	0	0	ACC of the scalp undertermined if this is primary or metastatic
SCC5	0	67	1	3		1	upper gingiva			Moderatelly	2	4	0	0	0	0	0				5	0	0	0	0	0		0	0	0	0
SCC6	0	47	1	2	1	1	oral tongue	SCC		Poor	4.5	11	1	1	0	0	20	2	1.1	1	0	0	0	1	1	0		0	0	0	0
SCC7	1	69	2	3		6	submandibular gland	adenoid cystic carcinoma		high grade transformation	3		0	1	0	0	18	2	1.2	1	5	0	0	1	0	0	0	0	0	0	1
SCC8	0	75	6	3		4	Pharyngeal wall posterior	SCC		Moderatelly	3.6	13	0	1	0	0	1	0			5	1	0	0	0	0		0	0	0	0
SCC9	0	64	1	1	1	6	parotid	Acinic cell		high grade transformation	8.2		1	1	1	2	49	6	3.2	1	5	0	0	1	0	0		0	0	0	0
SCC10	1	74	1	2	1	1	maxilla, alveolar process	SCC		Moderatelly	2.7	11	0	0	0	0	35	2	2.4	1	5	0	0	1	1	0		0	0	0	0
SCC11	1	75	1	3		1	mandible	SCC		Well	3	17	1	0	1	0	5	0			5	0	0	0	0	0		0	1	0	0
SCC12	1	67	5	2	1	1	floor of mouth	SCC	0	Poor	3.3	11	1	0	1	0	38	10	1	1	5	0	0	1	1	0		0	0	0	0
SCC13	1	66	1	2	1	3	larynx	SCC		Moderatelly	2.4		0	1	0	0	10	0			5	1	1	0	0	0		0	1	0	0
SCC14	1	75	1	2	1	1	buccal mucosa	SCC		Moderatelly	4.5	6	0	1	0	0	6	0			5	1	0	0	0	0		0	1	0	0
SCC15	1	87	1	2		6	parotid	SCC		Poor	10		0	1	1	0	3	1	0.5	1	5	0	0	1	0	0		0	0	1	0
SCC16	1	65	1	3		1	mandible	SCC		Moderatelly	3.5	16	0	1	0	0	9	0			5	1	0	0	0	0		0	1	0	0
SCC17	1	80	1	3		6	parotid	SCC		Moderatelly	5.5		0	0	0	0	17	0			5	1	0	1	0	0		0	1	1	0
